# Comparison of Transcriptomic Changes in Younger and Older Multiple Myeloma Patients from the MMRF-CoMMpass Study RNA-Seq Data

**DOI:** 10.1101/2022.09.14.507921

**Authors:** Merve Keskin

## Abstract

**Background:** Age-related differences in Multiple Myeloma (MM) are studied in clinical and genomic context, however, transcriptome changes have not yet been determined. The aim of this study is to identify the genes that are expressed differently in young and old patient groups and to examine the relationship of these genes with biological pathways and the drugs that can be used.

**Methods:** The MMRF CoMMpass cohort RNA-Seq data (n=634) was used to analyze differentially expressed genes between young and old patients. GO term and KEGG gene-set enrichment analysis were conducted using R packages. Drug-gene interactions were detected using DGIdb.

**Results:** Globally, 523 genes (366 upregulated, 157 downregulated) were differentially expressed (p < 0.05) in young patients. Totally 220 GO terms, mostly related to immune regulation pathways were enriched. “Cytokine-cytokine receptor interaction” gene-set was enriched in KEGG GSEA. Among the highest expression difference, genes involved in immune regulation (FCGR1A, FCER1G, TLR2), known proto-oncogenic genes (BCL2, FGR) and genes under investigation for association with various cancers (RGL4, MT-RNR1, ETS2, ENPP3, FUT7, NTNG2, PRAM1) were identified. Drugs associated with the pathways affected by these genes were identified.

**Conclusions:** Further investigation of differentially expressed genes in young patients may shed light on new treatment options.
