## Supplementary Data 2 for "Comparison of Transcriptomic Changes in Younger and Older Multiple Myeloma Patients from the MMRF-CoMMpass Study RNA-Seq Data"

### Sheet: gotermenrichment-sig
	ID	Description	GeneRatio	BgRatio	pvalue	p.adjust	qvalue	geneID	Count
GO:0050900	GO:0050900	leukocyte migration	32/346	345/15419	1.03539687930993e-11	3.78334019699849e-08	3.29147218475367e-08	DAPK2/EDN1/RIN3/ASB2/HCK/ST3GAL4/IL1A/EPX/TNFSF14/ADGRE2/NINJ1/EMILIN1/NLRP12/XCL1/XCL2/ADAM8/JAM2/FCER1G/JAML/CXCL16/CXCR1/CXCL1/PTAFR/FPR2/PIK3CD/RHOG/FUT7/CXCR2/FUT4/C5AR1/SIRPA/AIF1	32
GO:0097529	GO:0097529	myeloid leukocyte migration	23/346	201/15419	1.49759929524257e-10	2.73611391240817e-07	2.38039466928029e-07	DAPK2/EDN1/RIN3/IL1A/EPX/ADGRE2/EMILIN1/XCL1/XCL2/ADAM8/FCER1G/JAML/CXCR1/CXCL1/FPR2/PIK3CD/RHOG/FUT7/CXCR2/FUT4/C5AR1/SIRPA/AIF1	23
GO:0015671	GO:0015671	oxygen transport	7/346	11/15419	8.24084871744455e-10	1.00373537378475e-06	8.73240811462545e-07	IPCEF1/HBQ1/HBA2/HBA1/HBM/HBD/HBB	7
GO:0097530	GO:0097530	granulocyte migration	18/346	137/15419	1.6652375956723e-09	1.52119454364665e-06	1.32342566813957e-06	DAPK2/EDN1/IL1A/EPX/ADGRE2/XCL1/XCL2/ADAM8/FCER1G/JAML/CXCR1/CXCL1/PIK3CD/RHOG/FUT7/CXCR2/FUT4/C5AR1	18
GO:1990266	GO:1990266	neutrophil migration	16/346	112/15419	3.95005926950953e-09	2.88670331415757e-06	2.5114061039829e-06	DAPK2/EDN1/IL1A/XCL1/XCL2/ADAM8/FCER1G/JAML/CXCR1/CXCL1/PIK3CD/RHOG/FUT7/CXCR2/FUT4/C5AR1	16
GO:0015669	GO:0015669	gas transport	7/346	15/15419	1.48694320671938e-08	9.05548412892102e-06	7.87819032332022e-06	IPCEF1/HBQ1/HBA2/HBA1/HBM/HBD/HBB	7
GO:0006909	GO:0006909	phagocytosis	24/346	282/15419	2.36424259110734e-08	1.23413463255803e-05	1.07368610904424e-05	FGR/SLC11A1/FCN1/CEBPE/SIRPB1/HCK/NCF2/CD93/DYSF/TLR2/RAB20/FCN3/GSN/FCGR1A/FCER1G/ALOX15/PTX3/ITGAM/FPR2/RHOG/SIRPA/AIF1/IGHE/IGHV4-34	24
GO:0001819	GO:0001819	positive regulation of cytokine production	30/346	432/15419	4.39550499077651e-08	2.00764690453717e-05	1.74663487791382e-05	FGR/SLC11A1/IL4R/FCN1/IRAK3/NLRC4/OSM/TLR8/MEFV/IL1A/IL1RL1/IL18R1/EPX/TLR2/NLRP12/XCL1/ADAM8/NODAL/FCER1G/NLRP3/MNDA/PTAFR/PIK3CD/CEBPB/IL27/C5AR1/HSPA1A/AIF1/LILRA2/CLEC5A	30
GO:0071674	GO:0071674	mononuclear cell migration	18/346	175/15419	8.18669588253529e-08	3.32379852830933e-05	2.89167503687212e-05	ASB2/TNFSF14/NLRP12/XCL1/XCL2/ADAM8/JAM2/JAML/CXCL16/CXCR1/FPR2/PIK3CD/FUT7/CXCR2/FUT4/C5AR1/SIRPA/AIF1	18
GO:0050764	GO:0050764	regulation of phagocytosis	13/346	91/15419	1.15772398442738e-07	4.23032343909766e-05	3.68034361365337e-05	FGR/SLC11A1/FCN1/SIRPB1/HCK/DYSF/TLR2/FCN3/FCER1G/ALOX15/PTX3/FPR2/SIRPA	13
GO:0034341	GO:0034341	response to interferon-gamma	15/346	125/15419	1.32189332491388e-07	4.39108928112301e-05	3.82020846051666e-05	SLC11A1/EDN1/HCK/MEFV/ARG1/TLR2/RAB20/XCL1/XCL2/GSN/ZYX/CXCL16/IFITM2/SIRPA/AIF1	15
GO:1902624	GO:1902624	positive regulation of neutrophil migration	8/346	29/15419	1.68662001029501e-07	5.13575793134831e-05	4.46806353604468e-05	DAPK2/EDN1/IL1A/XCL1/ADAM8/FUT7/FUT4/C5AR1	8
GO:0042110	GO:0042110	T cell activation	30/346	461/15419	1.82755605936792e-07	5.13683833917721e-05	4.46900348120738e-05	SLC11A1/TNFRSF1B/IL4R/SIRPB1/ELF4/CLC/VNN1/CCND3/BCL6/IL1A/IL18R1/ARG1/TNFSF14/HLX/XCL1/GSN/ADAM8/CD1C/FCER1G/JAML/NLRP3/PIK3CD/LGALS9C/CEBPB/THEMIS/FUT7/ZFP36L1/IL27/SIRPA/AIF1	30
GO:0030595	GO:0030595	leukocyte chemotaxis	19/346	206/15419	2.02653502683324e-07	5.28925642003477e-05	4.60160585040331e-05	DAPK2/EDN1/RIN3/TNFSF14/ADGRE2/NINJ1/XCL1/XCL2/ADAM8/FCER1G/JAML/CXCL16/CXCR1/CXCL1/FPR2/PIK3CD/CXCR2/C5AR1/AIF1	19
GO:1902622	GO:1902622	regulation of neutrophil migration	9/346	41/15419	2.41835893610637e-07	5.89112236835512e-05	5.12522385055526e-05	DAPK2/EDN1/IL1A/XCL1/ADAM8/RHOG/FUT7/FUT4/C5AR1	9
GO:0050727	GO:0050727	regulation of inflammatory response	24/346	322/15419	2.86821105845126e-07	6.55027700473805e-05	5.69868249771236e-05	FGR/PGLYRP1/TNFRSF1B/OSM/HCK/MEFV/BCL6/IL1RL1/NINJ1/ALOX5AP/TLR2/NLRP12/XCL1/ADAMTS12/ADAM8/ENPP3/ZYX/ALOX15/NLRP3/KRT1/FPR2/CEBPB/FUT7/SIRPA	24
GO:0002274	GO:0002274	myeloid leukocyte activation	19/346	215/15419	3.94473372379136e-07	8.4788570745492e-05	7.37652993551079e-05	FGR/SLC11A1/IL4R/IL1RL1/CD93/ADGRE2/PRAM1/DYSF/TLR2/ENPP3/FCER1G/PTAFR/ITGAM/FPR2/PIK3CD/CXCR2/C5AR1/AIF1/LILRA2	19
GO:0002685	GO:0002685	regulation of leukocyte migration	18/346	199/15419	5.68165388510905e-07	0.000115337573867714	0.000100342659257482	DAPK2/EDN1/RIN3/ST3GAL4/IL1A/TNFSF14/EMILIN1/XCL1/XCL2/ADAM8/JAM2/PTAFR/FPR2/RHOG/FUT7/FUT4/C5AR1/AIF1	18
GO:0002697	GO:0002697	regulation of immune effector process	23/346	319/15419	9.1047142120067e-07	0.000159237915042917	0.000138535564033535	FGR/PGLYRP1/TNFRSF1B/IL4R/FCN1/IRAK3/CLC/BCL6/IL18R1/ARG1/ADGRE2/PRAM1/HLX/FCN3/XCL1/ENPP3/CD1C/FCRL3/NLRP3/PTAFR/ITGAM/FUT7/IL27	23
GO:0060326	GO:0060326	cell chemotaxis	21/346	272/15419	9.11948002142257e-07	0.000159237915042917	0.000138535564033535	DAPK2/EDN1/RIN3/TNFSF14/ADGRE2/ACKR4/NINJ1/XCL1/XCL2/ADAM8/FCER1G/JAML/CXCL16/CXCR1/CXCL1/FPR2/PIK3CD/RHOG/CXCR2/C5AR1/AIF1	21
GO:0042744	GO:0042744	hydrogen peroxide catabolic process	7/346	25/15419	9.15160431281133e-07	0.000159237915042917	0.000138535564033535	HBQ1/EPX/HBA2/HBA1/HBM/HBD/HBB	7
GO:0019221	GO:0019221	cytokine-mediated signaling pathway	27/346	422/15419	1.06777193504873e-06	0.000177347211394003	0.000154290490136228	TNFRSF1B/IL4R/EDN1/IRAK3/OSM/HCK/IL1A/IL1RL1/IL18R1/IL18RAP/ARG1/ACKR4/IL1RN/XCL1/XCL2/IL17RD/ACSL1/FCER1G/TFF2/CXCR1/CXCL1/CXCR2/IFITM2/CSF2RA/HSPA1A/LILRA2/NAIP	27
GO:0002687	GO:0002687	positive regulation of leukocyte migration	14/346	131/15419	1.44488986008303e-06	0.000229549023858409	0.000199705600798662	DAPK2/EDN1/IL1A/TNFSF14/XCL1/XCL2/ADAM8/JAM2/PTAFR/FPR2/FUT7/FUT4/C5AR1/AIF1	14
GO:0002825	GO:0002825	regulation of T-helper 1 type immune response	7/346	27/15419	1.6264993253946e-06	0.000247634522291327	0.000215439822925074	SLC11A1/IL4R/IL1RL1/IL18R1/HLX/XCL1/IL27	7
GO:0032103	GO:0032103	positive regulation of response to external stimulus	25/346	383/15419	1.88988971464337e-06	0.000276226280692275	0.000240314397398862	DAPK2/EDN1/FCN1/NLRC4/OSM/HCK/TLR8/IL1RL1/ARG1/TNFSF14/NINJ1/ALOX5AP/TLR2/EMILIN1/CDH13/NLRP12/XCL1/XCL2/ADAM8/MNDA/FPR2/CEBPB/C5AR1/AIF1/LILRA2	25
GO:0051249	GO:0051249	regulation of lymphocyte activation	28/346	483/15419	4.57522271143029e-06	0.000641931738301408	0.000558474879633063	FGR/PGLYRP1/TNFRSF1B/GAL/IL4R/SIRPB1/CLC/VNN1/BCL6/IL1A/ARG1/INHBA/TNFSF14/HLX/XCL1/ADAM8/FCRL3/NLRP3/MNDA/LGALS9C/CEBPB/ZFP36L1/IL27/SIRPA/AIF1/LST1/IGHE/IGHV4-34	28
GO:0002275	GO:0002275	myeloid cell activation involved in immune response	11/346	89/15419	4.74333796774439e-06	0.000641931738301408	0.000558474879633063	FGR/IL4R/ADGRE2/PRAM1/DYSF/ENPP3/FCER1G/PTAFR/ITGAM/PIK3CD/LILRA2	11
GO:0042743	GO:0042743	hydrogen peroxide metabolic process	8/346	45/15419	6.19283763953386e-06	0.00080465266424302	0.00070004063204388	HBQ1/EPX/HBA2/COX2/HBA1/HBM/HBD/HBB	8
GO:0002366	GO:0002366	leukocyte activation involved in immune response	19/346	259/15419	6.38613225589699e-06	0.00080465266424302	0.00070004063204388	FGR/PGLYRP1/SLC11A1/IL4R/BCL6/IL18R1/ADGRE2/PRAM1/DYSF/HLX/ENPP3/CD1C/FCER1G/NLRP3/PTAFR/ITGAM/PIK3CD/IL27/LILRA2	19
GO:0030593	GO:0030593	neutrophil chemotaxis	11/346	93/15419	7.31025717116295e-06	0.000890389323447648	0.000774630759891653	DAPK2/EDN1/XCL1/XCL2/FCER1G/JAML/CXCR1/CXCL1/PIK3CD/CXCR2/C5AR1	11
GO:0002263	GO:0002263	cell activation involved in immune response	19/346	263/15419	7.96024795338784e-06	0.000938282129731586	0.000816297073658108	FGR/PGLYRP1/SLC11A1/IL4R/BCL6/IL18R1/ADGRE2/PRAM1/DYSF/HLX/ENPP3/CD1C/FCER1G/NLRP3/PTAFR/ITGAM/PIK3CD/IL27/LILRA2	19
GO:0071621	GO:0071621	granulocyte chemotaxis	12/346	114/15419	9.55945244439967e-06	0.00109156997599489	0.000949656130989704	DAPK2/EDN1/ADGRE2/XCL1/XCL2/FCER1G/JAML/CXCR1/CXCL1/PIK3CD/CXCR2/C5AR1	12
GO:0002819	GO:0002819	regulation of adaptive immune response	15/346	177/15419	1.1080826237211e-05	0.00120822652237088	0.00105114628455047	SLC11A1/TNFRSF1B/IL4R/CLC/BCL6/IL1RL1/IL18R1/ARG1/HLX/XCL1/CD1C/ALOX15/NLRP3/FUT7/IL27	15
GO:0070661	GO:0070661	leukocyte proliferation	20/346	294/15419	1.12423923811193e-05	0.00120822652237088	0.00105114628455047	SLC11A1/TNFRSF1B/GAL/ELF4/CLC/CCND3/BCL6/IL1A/ARG1/TNFSF14/XCL1/ENPP3/FCRL3/MNDA/LGALS9C/CEBPB/IL27/CSF2RA/AIF1/LST1	20
GO:0002237	GO:0002237	response to molecule of bacterial origin	20/346	302/15419	1.66371603035467e-05	0.00173691953569028	0.00151110448471312	LTF/SLC11A1/TNFRSF1B/EDN1/IRAK3/CEBPE/TSPO/HCK/IL1A/ARG1/GJB6/PTGER2/TLR2/NLRP3/CXCL1/PTAFR/CEBPB/C5AR1/SIRPA/LILRA2	20
GO:0002822	GO:0002822	regulation of adaptive immune response based on somatic recombination of immune receptors built from immunoglobulin superfamily domains	14/346	162/15419	1.74193553068892e-05	0.00176806456364925	0.00153820038090074	SLC11A1/TNFRSF1B/IL4R/CLC/BCL6/IL1RL1/IL18R1/ARG1/HLX/XCL1/CD1C/NLRP3/FUT7/IL27	14
GO:0045785	GO:0045785	positive regulation of cell adhesion	24/346	410/15419	1.90370434269699e-05	0.00188003666708508	0.00163561511093739	PLAUR/IL4R/COL16A1/SIRPB1/ST3GAL4/VNN1/BCL6/IL1A/TNFSF14/HLX/EMILIN1/CDH13/XCL1/DOCK5/ADAM8/NODAL/ITGA5/ALOX15/NLRP3/PTAFR/FUT7/FUT4/SIRPA/AIF1	24
GO:0045123	GO:0045123	cellular extravasation	9/346	69/15419	2.25137744343385e-05	0.00216487715218613	0.00188342378924383	ST3GAL4/ADAM8/JAM2/JAML/PTAFR/PIK3CD/FUT7/FUT4/SIRPA	9
GO:0071346	GO:0071346	cellular response to interferon-gamma	11/346	105/15419	2.35154981025323e-05	0.00220322128376034	0.00191678284128604	EDN1/HCK/ARG1/TLR2/RAB20/XCL1/XCL2/GSN/ZYX/SIRPA/AIF1	11
GO:0042742	GO:0042742	defense response to bacterium	18/346	261/15419	2.57515548185207e-05	0.0023082503142717	0.00200815715988262	FGR/PGLYRP1/LTF/SLC11A1/NLRC4/CEBPE/EPX/TLR2/EMILIN1/FCER1G/RNASE3/FPR2/CEBPB/PRG2/C5AR1/IGHE/IGHV4-34/NAIP	18
GO:0032496	GO:0032496	response to lipopolysaccharide	19/346	286/15419	2.58999077408702e-05	0.0023082503142717	0.00200815715988262	LTF/SLC11A1/TNFRSF1B/EDN1/IRAK3/CEBPE/TSPO/HCK/IL1A/ARG1/GJB6/PTGER2/TLR2/NLRP3/CXCL1/PTAFR/CEBPB/SIRPA/LILRA2	19
GO:0051250	GO:0051250	negative regulation of lymphocyte activation	13/346	147/15419	2.72029745497956e-05	0.00236665878583222	0.0020589720085309	FGR/PGLYRP1/GAL/IL4R/BCL6/ARG1/INHBA/HLX/XCL1/MNDA/LGALS9C/CEBPB/LST1	13
GO:0022409	GO:0022409	positive regulation of cell-cell adhesion	18/346	264/15419	2.99715493878299e-05	0.00254688468518908	0.00221576693148706	PLAUR/IL4R/SIRPB1/ST3GAL4/VNN1/BCL6/IL1A/TNFSF14/HLX/XCL1/ADAM8/NODAL/NLRP3/PTAFR/FUT7/FUT4/SIRPA/AIF1	18
GO:0046651	GO:0046651	lymphocyte proliferation	18/346	265/15419	3.15092008408857e-05	0.00261669590619537	0.00227650207032237	SLC11A1/TNFRSF1B/GAL/ELF4/CLC/CCND3/BCL6/IL1A/ARG1/TNFSF14/XCL1/FCRL3/MNDA/LGALS9C/CEBPB/IL27/AIF1/LST1	18
GO:0050866	GO:0050866	negative regulation of cell activation	15/346	194/15419	3.28541271080944e-05	0.002626880304438	0.00228536240584299	FGR/PGLYRP1/GAL/IL4R/BCL6/ARG1/INHBA/HLX/EMILIN1/XCL1/ENPP3/MNDA/LGALS9C/CEBPB/LST1	15
GO:0007159	GO:0007159	leukocyte cell-cell adhesion	21/346	343/15419	3.30696480580591e-05	0.002626880304438	0.00228536240584299	IL4R/SIRPB1/ST3GAL4/VNN1/BCL6/IL1A/ARG1/TNFSF14/HLX/XCL1/ADAM8/JAM2/ITGA5/NLRP3/PTAFR/LGALS9C/CEBPB/FUT7/FUT4/SIRPA/AIF1	21
GO:0032943	GO:0032943	mononuclear cell proliferation	18/346	268/15419	3.65522338967242e-05	0.00284174175869426	0.00247228995225324	SLC11A1/TNFRSF1B/GAL/ELF4/CLC/CCND3/BCL6/IL1A/ARG1/TNFSF14/XCL1/FCRL3/MNDA/LGALS9C/CEBPB/IL27/AIF1/LST1	18
GO:0002695	GO:0002695	negative regulation of leukocyte activation	14/346	174/15419	3.87478306221884e-05	0.00294967860611409	0.0025661940455923	FGR/PGLYRP1/GAL/IL4R/BCL6/ARG1/INHBA/HLX/XCL1/ENPP3/MNDA/LGALS9C/CEBPB/LST1	14
GO:0002683	GO:0002683	negative regulation of immune system process	22/346	376/15419	4.27297869790663e-05	0.00316794039444987	0.00275607985228548	FGR/PGLYRP1/LTF/GAL/IL4R/IRAK3/RIN3/HCK/BCL6/IL1RL1/ARG1/INHBA/HLX/EMILIN1/XCL1/ENPP3/FCRL3/ALOX15/MNDA/LGALS9C/CEBPB/LST1	22
GO:0042088	GO:0042088	T-helper 1 type immune response	7/346	43/15419	4.33489380740266e-05	0.00316794039444987	0.00275607985228548	SLC11A1/IL4R/IL1RL1/IL18R1/HLX/XCL1/IL27	7
GO:0002828	GO:0002828	regulation of type 2 immune response	6/346	30/15419	4.60354894083914e-05	0.00329830741761299	0.0028694979982114	IL4R/BCL6/ARG1/HLX/XCL1/NLRP3	6
GO:1903039	GO:1903039	positive regulation of leukocyte cell-cell adhesion	16/346	224/15419	4.74565835785147e-05	0.00333473762299794	0.00290119195156102	IL4R/SIRPB1/ST3GAL4/VNN1/BCL6/IL1A/TNFSF14/HLX/XCL1/ADAM8/NLRP3/PTAFR/FUT7/FUT4/SIRPA/AIF1	16
GO:0002283	GO:0002283	neutrophil activation involved in immune response	5/346	19/15419	4.96028044647579e-05	0.00341978580215519	0.00297518310791596	PRAM1/FCER1G/PTAFR/ITGAM/LILRA2	5
GO:0031349	GO:0031349	positive regulation of defense response	17/346	250/15419	5.14397140395169e-05	0.00348075398334065	0.00302822488107877	FCN1/NLRC4/OSM/HCK/TLR8/IL1RL1/ARG1/NINJ1/ALOX5AP/TLR2/EMILIN1/NLRP12/ADAM8/MNDA/FPR2/CEBPB/LILRA2	17
GO:0042116	GO:0042116	macrophage activation	10/346	95/15419	5.2939533840712e-05	0.00351711012098112	0.00305985439615216	SLC11A1/IL4R/IL1RL1/CD93/DYSF/TLR2/ITGAM/FPR2/C5AR1/AIF1	10
GO:0036230	GO:0036230	granulocyte activation	7/346	45/15419	5.87420748357603e-05	0.00383292038303336	0.00333460650383452	PRAM1/ENPP3/FCER1G/PTAFR/ITGAM/CXCR2/LILRA2	7
GO:0046597	GO:0046597	negative regulation of viral entry into host cell	5/346	20/15419	6.49262515943134e-05	0.0041310689837036	0.00359399312383973	FCN1/FCN3/GSN/PTX3/IFITM2	5
GO:0072593	GO:0072593	reactive oxygen species metabolic process	15/346	206/15419	6.55725235508508e-05	0.0041310689837036	0.00359399312383973	EDN1/HBQ1/NOX4/TSPO/NCF2/EPX/ITGAM/FPR2/HBA2/COX2/ND2/HBA1/HBM/HBD/HBB	15
GO:0045628	GO:0045628	regulation of T-helper 2 cell differentiation	4/346	11/15419	7.25904445570923e-05	0.00442075807352692	0.00384602004495471	IL4R/BCL6/HLX/NLRP3	4
GO:1903238	GO:1903238	positive regulation of leukocyte tethering or rolling	4/346	11/15419	7.25904445570923e-05	0.00442075807352692	0.00384602004495471	ST3GAL4/PTAFR/FUT7/FUT4	4
GO:1903037	GO:1903037	regulation of leukocyte cell-cell adhesion	19/346	309/15419	7.39026320936823e-05	0.00442688881426746	0.00385135373464919	IL4R/SIRPB1/ST3GAL4/VNN1/BCL6/IL1A/ARG1/TNFSF14/HLX/XCL1/ADAM8/NLRP3/PTAFR/LGALS9C/CEBPB/FUT7/FUT4/SIRPA/AIF1	19
GO:0070663	GO:0070663	regulation of leukocyte proliferation	16/346	233/15419	7.59205040039055e-05	0.00447441163919791	0.00389269816794218	TNFRSF1B/GAL/CLC/BCL6/IL1A/ARG1/XCL1/ENPP3/FCRL3/MNDA/LGALS9C/CEBPB/IL27/CSF2RA/AIF1/LST1	16
GO:0071222	GO:0071222	cellular response to lipopolysaccharide	14/346	187/15419	8.4972113024747e-05	0.00492838255543533	0.00428764881093962	LTF/TNFRSF1B/CEBPE/TSPO/HCK/IL1A/ARG1/TLR2/NLRP3/CXCL1/PTAFR/CEBPB/SIRPA/LILRA2	14
GO:0072676	GO:0072676	lymphocyte migration	10/346	101/15419	8.93874860686761e-05	0.00510346678273348	0.00443997052512174	TNFSF14/XCL1/XCL2/ADAM8/JAM2/CXCL16/PIK3CD/FUT7/FUT4/AIF1	10
GO:0009595	GO:0009595	detection of biotic stimulus	6/346	34/15419	9.66745620889312e-05	0.00535225530110537	0.00465641431433129	PGLYRP1/NLRC4/TSPO/TLR2/NLRP3/NAIP	6
GO:2000403	GO:2000403	positive regulation of lymphocyte migration	6/346	34/15419	9.66745620889312e-05	0.00535225530110537	0.00465641431433129	TNFSF14/XCL1/XCL2/ADAM8/JAM2/AIF1	6
GO:0050766	GO:0050766	positive regulation of phagocytosis	8/346	65/15419	9.81951620664707e-05	0.00535530033120722	0.00465906346332665	SLC11A1/FCN1/SIRPB1/FCN3/FCER1G/PTX3/FPR2/SIRPA	8
GO:0032609	GO:0032609	interferon-gamma production	10/346	103/15419	0.000105504240300124	0.00546974233548788	0.00475862698504117	PGLYRP1/SLC11A1/TLR8/IL1RL1/IL18R1/INHBA/XCL1/LGALS9C/IL27/SIRPA	10
GO:0032649	GO:0032649	regulation of interferon-gamma production	10/346	103/15419	0.000105504240300124	0.00546974233548788	0.00475862698504117	PGLYRP1/SLC11A1/TLR8/IL1RL1/IL18R1/INHBA/XCL1/LGALS9C/IL27/SIRPA	10
GO:0010818	GO:0010818	T cell chemotaxis	5/346	22/15419	0.000106281255013585	0.00546974233548788	0.00475862698504117	TNFSF14/XCL1/XCL2/CXCL16/PIK3CD	5
GO:1903901	GO:1903901	negative regulation of viral life cycle	5/346	22/15419	0.000106281255013585	0.00546974233548788	0.00475862698504117	FCN1/FCN3/GSN/PTX3/IFITM2	5
GO:0042092	GO:0042092	type 2 immune response	6/346	35/15419	0.000114492719934185	0.00581050553665989	0.0050550879269187	IL4R/BCL6/ARG1/HLX/XCL1/NLRP3	6
GO:0098869	GO:0098869	cellular oxidant detoxification	9/346	85/15419	0.000119439087740484	0.00597485092000472	0.0051980669427633	IPCEF1/HBQ1/EPX/ALOX5AP/HBA2/HBA1/HBM/HBD/HBB	9
GO:0001818	GO:0001818	negative regulation of cytokine production	17/346	268/15419	0.000121001359627901	0.00597485092000472	0.0051980669427633	PGLYRP1/LTF/SLC11A1/IRAK3/TSPO/TLR8/MEFV/BCL6/IL1RL1/ARG1/EPX/INHBA/NLRP12/XCL1/NLRP3/LGALS9C/SIRPA	17
GO:0002703	GO:0002703	regulation of leukocyte mediated immunity	15/346	218/15419	0.00012393050303568	0.00603789410789835	0.00525291395323165	FGR/TNFRSF1B/IL4R/CLC/BCL6/IL18R1/ARG1/ADGRE2/PRAM1/XCL1/CD1C/NLRP3/PTAFR/ITGAM/FUT7	15
GO:0032102	GO:0032102	negative regulation of response to external stimulus	20/346	349/15419	0.000126020352702183	0.00605892590491813	0.00527121142881708	FGR/PGLYRP1/LTF/TNFRSF1B/EDN1/IRAK3/RIN3/HCK/MEFV/ARG1/NLRP12/GRID2/ENPP3/NLRP3/SEMA6B/KRT1/FPR2/SIRPA/AIF1/LILRA2	20
GO:0071219	GO:0071219	cellular response to molecule of bacterial origin	14/346	195/15419	0.000132794501009122	0.00625621800666945	0.00544285379544889	LTF/TNFRSF1B/CEBPE/TSPO/HCK/IL1A/ARG1/TLR2/NLRP3/CXCL1/PTAFR/CEBPB/SIRPA/LILRA2	14
GO:0043903	GO:0043903	regulation of biological process involved in symbiotic interaction	7/346	51/15419	0.000133548167630054	0.00625621800666945	0.00544285379544889	LTF/FCN1/ARG1/FCN3/GSN/PTX3/IFITM2	7
GO:0022407	GO:0022407	regulation of cell-cell adhesion	22/346	410/15419	0.000151340568689955	0.00693232007517954	0.00603105655720975	PLAUR/IL4R/SIRPB1/ST3GAL4/VNN1/BCL6/IL1A/ARG1/TNFSF14/HLX/IL1RN/XCL1/ADAM8/NODAL/NLRP3/PTAFR/LGALS9C/CEBPB/FUT7/FUT4/SIRPA/AIF1	22
GO:0072672	GO:0072672	neutrophil extravasation	4/346	13/15419	0.000151774933227795	0.00693232007517954	0.00603105655720975	ADAM8/JAML/PIK3CD/FUT7	4
GO:0002369	GO:0002369	T cell cytokine production	6/346	37/15419	0.000157906565510004	0.00703647061431166	0.00612166659615164	TNFRSF1B/CLC/IL18R1/ARG1/XCL1/NLRP3	6
GO:0002724	GO:0002724	regulation of T cell cytokine production	6/346	37/15419	0.000157906565510004	0.00703647061431166	0.00612166659615164	TNFRSF1B/CLC/IL18R1/ARG1/XCL1/NLRP3	6
GO:0002764	GO:0002764	immune response-regulating signaling pathway	23/346	441/15419	0.000163257222977063	0.00718725171997816	0.00625284481155016	FGR/LTF/FYB1/FCN1/IRAK3/HCK/TLR8/BMX/NINJ1/PRAM1/TLR2/FCER1G/FCRL3/MNDA/FPR2/PIK3CD/THEMIS/C5AR1/FCGR1BP/HSPA1A/IGHE/IGHV4-34/LILRA2	23
GO:0002443	GO:0002443	leukocyte mediated immunity	22/346	413/15419	0.000167848540464917	0.0073014115102239	0.00635216280957456	FGR/TNFRSF1B/IL4R/TLR8/CLC/BCL6/IL18R1/RNF19B/ARG1/ADGRE2/PRAM1/XCL1/FCGR1A/CD1C/FCER1G/NLRP3/PTAFR/ITGAM/PIK3CD/FUT7/IGHE/IGHV4-34	22
GO:0071347	GO:0071347	cellular response to interleukin-1	9/346	90/15419	0.000185742567087041	0.00798474517807117	0.0069466569981779	EDN1/IRAK3/IL1RN/XCL1/XCL2/ADAMTS12/NKX3-1/CEBPB/SIRPA	9
GO:0043299	GO:0043299	leukocyte degranulation	8/346	72/15419	0.000203244370091704	0.00855191091206506	0.00744008612175164	FGR/IL4R/HCK/ADGRE2/PRAM1/PTAFR/ITGAM/PIK3CD	8
GO:0002460	GO:0002460	adaptive immune response based on somatic recombination of immune receptors built from immunoglobulin superfamily domains	19/346	334/15419	0.00020361692647774	0.00855191091206506	0.00744008612175164	SLC11A1/TNFRSF1B/IL4R/TLR8/CLC/BCL6/IL1RL1/IL18R1/ARG1/HLX/XCL1/FCGR1A/CD1C/FCER1G/NLRP3/FUT7/IL27/IGHE/IGHV4-34	19
GO:0042119	GO:0042119	neutrophil activation	6/346	39/15419	0.000213402101091945	0.0088610372430678	0.00770902326911093	PRAM1/FCER1G/PTAFR/ITGAM/CXCR2/LILRA2	6
GO:0050728	GO:0050728	negative regulation of inflammatory response	11/346	134/15419	0.000217887986117968	0.00894564832893321	0.00778263415820537	FGR/PGLYRP1/TNFRSF1B/HCK/MEFV/NLRP12/ENPP3/NLRP3/KRT1/FPR2/SIRPA	11
GO:0050867	GO:0050867	positive regulation of cell activation	21/346	393/15419	0.000225721120363961	0.00916427748677683	0.00797283957308963	FGR/IL4R/SIRPB1/VNN1/BCL6/IL1A/IL1RL1/PLEK/TNFSF14/HLX/XCL1/ADAM8/FCRL3/NLRP3/PTAFR/ITGAM/SIRPA/AIF1/IGHE/IGHV4-34/LILRA2	21
GO:0050863	GO:0050863	regulation of T cell activation	18/346	311/15419	0.000241559510481168	0.00969954342085919	0.00843851615561742	TNFRSF1B/IL4R/SIRPB1/CLC/VNN1/BCL6/IL1A/ARG1/TNFSF14/HLX/XCL1/ADAM8/NLRP3/LGALS9C/CEBPB/IL27/SIRPA/AIF1	18
GO:0060627	GO:0060627	regulation of vesicle-mediated transport	24/346	486/15419	0.000266815932278155	0.01028108964433	0.00894445617661294	FGR/SLC11A1/RAB27B/IL4R/FCN1/RIN3/SIRPB1/HCK/ADGRE2/PRAM1/DYSF/TLR2/SDCBP/CDH13/FCN3/FCER1G/ALOX15/PTX3/PTAFR/ITGAM/FPR2/HAP1/MAPK15/SIRPA	24
GO:0002886	GO:0002886	regulation of myeloid leukocyte mediated immunity	7/346	57/15419	0.000271825013800966	0.01028108964433	0.00894445617661294	FGR/IL4R/ARG1/ADGRE2/PRAM1/PTAFR/ITGAM	7
GO:0016045	GO:0016045	detection of bacterium	4/346	15/15419	0.000279626212356462	0.01028108964433	0.00894445617661294	PGLYRP1/NLRC4/TLR2/NAIP	4
GO:0020027	GO:0020027	hemoglobin metabolic process	4/346	15/15419	0.000279626212356462	0.01028108964433	0.00894445617661294	INHBA/ALAS2/EPB42/AHSP	4
GO:0045064	GO:0045064	T-helper 2 cell differentiation	4/346	15/15419	0.000279626212356462	0.01028108964433	0.00894445617661294	IL4R/BCL6/HLX/NLRP3	4
GO:1903236	GO:1903236	regulation of leukocyte tethering or rolling	4/346	15/15419	0.000279626212356462	0.01028108964433	0.00894445617661294	ST3GAL4/PTAFR/FUT7/FUT4	4
GO:0002526	GO:0002526	acute inflammatory response	9/346	95/15419	0.000280188755205865	0.01028108964433	0.00894445617661294	OSM/VNN1/IL1A/ALOX5AP/FCGR1A/ADAM8/NLRP3/CEBPB/FUT7	9
GO:0035710	GO:0035710	CD4-positive, alpha-beta T cell activation	9/346	95/15419	0.000280188755205865	0.01028108964433	0.00894445617661294	IL4R/BCL6/IL18R1/HLX/XCL1/NLRP3/LGALS9C/FUT7/IL27	9
GO:0050777	GO:0050777	negative regulation of immune response	12/346	161/15419	0.000281365343304049	0.01028108964433	0.00894445617661294	FGR/PGLYRP1/IL4R/IRAK3/HCK/BCL6/IL1RL1/ARG1/HLX/XCL1/ENPP3/ALOX15	12
GO:0032731	GO:0032731	positive regulation of interleukin-1 beta production	7/346	58/15419	0.000303268965917849	0.0109717307075626	0.00954530773394378	NLRC4/TLR8/MEFV/NLRP12/NLRP3/MNDA/LILRA2	7
GO:0002286	GO:0002286	T cell activation involved in immune response	9/346	97/15419	0.000327710369576244	0.0116567401688421	0.0101412598478677	SLC11A1/IL4R/BCL6/IL18R1/HLX/CD1C/FCER1G/NLRP3/IL27	9
GO:0002253	GO:0002253	activation of immune response	19/346	347/15419	0.000329572234759233	0.0116567401688421	0.0101412598478677	FGR/FYB1/FCN1/NLRC4/HCK/BMX/PRAM1/FCN3/FCER1G/FCRL3/MNDA/KRT1/FPR2/PIK3CD/THEMIS/C5AR1/IGHE/IGHV4-34/LILRA2	19
GO:0050670	GO:0050670	regulation of lymphocyte proliferation	14/346	213/15419	0.000331773666546135	0.0116567401688421	0.0101412598478677	TNFRSF1B/GAL/CLC/BCL6/IL1A/ARG1/XCL1/FCRL3/MNDA/LGALS9C/CEBPB/IL27/AIF1/LST1	14
GO:0070098	GO:0070098	chemokine-mediated signaling pathway	8/346	78/15419	0.000354407863526597	0.0122421923342877	0.0106505980034998	EDN1/ACKR4/XCL1/XCL2/TFF2/CXCR1/CXCL1/CXCR2	8
GO:2000406	GO:2000406	positive regulation of T cell migration	5/346	28/15419	0.000355137489719347	0.0122421923342877	0.0106505980034998	TNFSF14/XCL1/XCL2/ADAM8/AIF1	5
GO:0032944	GO:0032944	regulation of mononuclear cell proliferation	14/346	215/15419	0.000364779028282692	0.012390677027518	0.0107797783605866	TNFRSF1B/GAL/CLC/BCL6/IL1A/ARG1/XCL1/FCRL3/MNDA/LGALS9C/CEBPB/IL27/AIF1/LST1	14
GO:0042098	GO:0042098	T cell proliferation	13/346	190/15419	0.000366226907217279	0.012390677027518	0.0107797783605866	SLC11A1/TNFRSF1B/ELF4/CLC/CCND3/IL1A/ARG1/TNFSF14/XCL1/LGALS9C/CEBPB/IL27/AIF1	13
GO:0072678	GO:0072678	T cell migration	7/346	60/15419	0.000374905302314811	0.0125679263730121	0.0109339837082639	TNFSF14/XCL1/XCL2/ADAM8/CXCL16/PIK3CD/AIF1	7
GO:1990748	GO:1990748	cellular detoxification	9/346	99/15419	0.00038170227953336	0.0126794557219536	0.0110310132458445	IPCEF1/HBQ1/EPX/ALOX5AP/HBA2/HBA1/HBM/HBD/HBB	9
GO:0002768	GO:0002768	immune response-regulating cell surface receptor signaling pathway	17/346	296/15419	0.000390912335461734	0.01286841147547	0.0111954030639586	FGR/FYB1/FCN1/HCK/BMX/PRAM1/FCER1G/FCRL3/MNDA/FPR2/PIK3CD/THEMIS/C5AR1/FCGR1BP/IGHE/IGHV4-34/LILRA2	17
GO:0098754	GO:0098754	detoxification	10/346	121/15419	0.000396644404033421	0.0129405236815904	0.0112581400392945	IPCEF1/HBQ1/EPX/ALOX5AP/MT1X/HBA2/HBA1/HBM/HBD/HBB	10
GO:0002429	GO:0002429	immune response-activating cell surface receptor signaling pathway	16/346	270/15419	0.000409110410137918	0.0131130652512627	0.0114082496640491	FGR/FYB1/FCN1/HCK/BMX/PRAM1/FCER1G/FCRL3/MNDA/FPR2/PIK3CD/THEMIS/C5AR1/IGHE/IGHV4-34/LILRA2	16
GO:0002757	GO:0002757	immune response-activating signal transduction	16/346	270/15419	0.000409110410137918	0.0131130652512627	0.0114082496640491	FGR/FYB1/FCN1/HCK/BMX/PRAM1/FCER1G/FCRL3/MNDA/FPR2/PIK3CD/THEMIS/C5AR1/IGHE/IGHV4-34/LILRA2	16
GO:2000514	GO:2000514	regulation of CD4-positive, alpha-beta T cell activation	7/346	61/15419	0.000415476544042681	0.0131576877307269	0.0114470708226875	IL4R/BCL6/HLX/XCL1/NLRP3/LGALS9C/IL27	7
GO:1903532	GO:1903532	positive regulation of secretion by cell	15/346	244/15419	0.00041971005449584	0.0131576877307269	0.0114470708226875	FGR/RAB27B/GAL/IL4R/EDN1/IL1A/INHBA/GLUL/TLR2/SDCBP/ADAM8/NKX3-1/PTAFR/ITGAM/GPR27	15
GO:2000515	GO:2000515	negative regulation of CD4-positive, alpha-beta T cell activation	5/346	29/15419	0.000421305272166132	0.0131576877307269	0.0114470708226875	IL4R/BCL6/HLX/XCL1/LGALS9C	5
GO:0071560	GO:0071560	cellular response to transforming growth factor beta stimulus	14/346	219/15419	0.000439284914392842	0.0135972707182066	0.0118295040961553	EDN1/ARG1/RASL11B/SDCBP/EMILIN1/XCL1/IL17RD/NODAL/ZYX/ZEB2/LRG1/PDE3A/ZFP36L1/HSPA1A	14
GO:0002444	GO:0002444	myeloid leukocyte mediated immunity	9/346	101/15419	0.000442822992738528	0.0135972707182066	0.0118295040961553	FGR/IL4R/ARG1/ADGRE2/PRAM1/FCGR1A/PTAFR/ITGAM/PIK3CD	9
GO:0071677	GO:0071677	positive regulation of mononuclear cell migration	7/346	62/15419	0.000459480507923114	0.0139911814662588	0.0121722029291913	TNFSF14/XCL1/XCL2/ADAM8/JAM2/FPR2/AIF1	7
GO:0098543	GO:0098543	detection of other organism	4/346	17/15419	0.000470539765271433	0.0142095231595192	0.0123621582524552	PGLYRP1/NLRC4/TLR2/NAIP	4
GO:0002699	GO:0002699	positive regulation of immune effector process	14/346	221/15419	0.000481166896396206	0.0144113429461618	0.0125377396645086	FGR/IL4R/FCN1/IL18R1/ARG1/ADGRE2/HLX/FCN3/XCL1/ENPP3/CD1C/NLRP3/PTAFR/ITGAM	14
GO:0002709	GO:0002709	regulation of T cell mediated immunity	8/346	82/15419	0.000498567173651413	0.0148110931099371	0.0128855187370755	TNFRSF1B/CLC/IL18R1/ARG1/XCL1/CD1C/NLRP3/FUT7	8
GO:0071216	GO:0071216	cellular response to biotic stimulus	14/346	222/15419	0.000503353068127925	0.0148326783140277	0.0129042976718704	LTF/TNFRSF1B/CEBPE/TSPO/HCK/IL1A/ARG1/TLR2/NLRP3/CXCL1/PTAFR/CEBPB/SIRPA/LILRA2	14
GO:0043300	GO:0043300	regulation of leukocyte degranulation	6/346	46/15419	0.000537006005837643	0.0156939255813446	0.0136535751031777	FGR/IL4R/ADGRE2/PRAM1/PTAFR/ITGAM	6
GO:0070664	GO:0070664	negative regulation of leukocyte proliferation	8/346	83/15419	0.000541169847632572	0.0156939255813446	0.0136535751031777	GAL/ARG1/XCL1/ENPP3/MNDA/LGALS9C/CEBPB/LST1	8
GO:0071559	GO:0071559	response to transforming growth factor beta	14/346	225/15419	0.000575211267064075	0.0165497792901743	0.0143981601867676	EDN1/ARG1/RASL11B/SDCBP/EMILIN1/XCL1/IL17RD/NODAL/ZYX/ZEB2/LRG1/PDE3A/ZFP36L1/HSPA1A	14
GO:0050901	GO:0050901	leukocyte tethering or rolling	5/346	31/15419	0.000581040989779854	0.0165637562644572	0.0144103200295742	ST3GAL4/JAM2/PTAFR/FUT7/FUT4	5
GO:0002698	GO:0002698	negative regulation of immune effector process	9/346	105/15419	0.000589296199884903	0.0165637562644572	0.0144103200295742	PGLYRP1/IL4R/IRAK3/BCL6/ARG1/HLX/XCL1/ENPP3/FCRL3	9
GO:0007229	GO:0007229	integrin-mediated signaling pathway	9/346	105/15419	0.000589296199884903	0.0165637562644572	0.0144103200295742	FGR/FYB1/COL16A1/HCK/PLEK/PRAM1/ZYX/ITGA5/ITGAM	9
GO:0035743	GO:0035743	CD4-positive, alpha-beta T cell cytokine production	4/346	18/15419	0.000594342153022365	0.0165780628026238	0.0144227665900164	IL18R1/ARG1/XCL1/NLRP3	4
GO:0048247	GO:0048247	lymphocyte chemotaxis	6/346	47/15419	0.00060412791458764	0.016723359090176	0.0145491730626369	TNFSF14/XCL1/XCL2/ADAM8/CXCL16/PIK3CD	6
GO:0002690	GO:0002690	positive regulation of leukocyte chemotaxis	8/346	85/15419	0.000635214599864942	0.0174516853226053	0.0151828103806262	DAPK2/EDN1/TNFSF14/XCL1/XCL2/FPR2/C5AR1/AIF1	8
GO:0097237	GO:0097237	cellular response to toxic substance	9/346	107/15419	0.000676178613663205	0.0184384824949653	0.0160413151081137	IPCEF1/HBQ1/EPX/ALOX5AP/HBA2/HBA1/HBM/HBD/HBB	9
GO:1990868	GO:1990868	response to chemokine	8/346	86/15419	0.000686948601930528	0.0184566925842217	0.0160571577231439	EDN1/ACKR4/XCL1/XCL2/TFF2/CXCR1/CXCL1/CXCR2	8
GO:1990869	GO:1990869	cellular response to chemokine	8/346	86/15419	0.000686948601930528	0.0184566925842217	0.0160571577231439	EDN1/ACKR4/XCL1/XCL2/TFF2/CXCR1/CXCL1/CXCR2	8
GO:0032732	GO:0032732	positive regulation of interleukin-1 production	7/346	67/15419	0.000738456360696662	0.019583480060712	0.0170374527650593	NLRC4/TLR8/MEFV/NLRP12/NLRP3/MNDA/LILRA2	7
GO:2000193	GO:2000193	positive regulation of fatty acid transport	4/346	19/15419	0.000739605979304395	0.019583480060712	0.0170374527650593	EDN1/IL1A/ACSL1/ERFE	4
GO:0002688	GO:0002688	regulation of leukocyte chemotaxis	9/346	109/15419	0.000773250382485671	0.0203270280403068	0.0176843328671467	DAPK2/EDN1/RIN3/TNFSF14/XCL1/XCL2/FPR2/C5AR1/AIF1	9
GO:0045428	GO:0045428	regulation of nitric oxide biosynthetic process	6/346	50/15419	0.00084507213774922	0.0220563827952547	0.0191888560601703	EDN1/TSPO/PTX3/SIRPA/AIF1/HBB	6
GO:0046209	GO:0046209	nitric oxide metabolic process	7/346	69/15419	0.000881821207401649	0.022852302779047	0.0198812993382081	EDN1/TSPO/TLR2/PTX3/SIRPA/AIF1/HBB	7
GO:0045063	GO:0045063	T-helper 1 cell differentiation	4/346	20/15419	0.000908275911231914	0.0233721139411367	0.0203335304071192	IL4R/IL18R1/HLX/IL27	4
GO:0051047	GO:0051047	positive regulation of secretion	15/346	264/15419	0.000946723995013767	0.0241911152292329	0.0210460542137768	FGR/RAB27B/GAL/IL4R/EDN1/IL1A/INHBA/GLUL/TLR2/SDCBP/ADAM8/NKX3-1/PTAFR/ITGAM/GPR27	15
GO:0002292	GO:0002292	T cell differentiation involved in immune response	7/346	70/15419	0.000961284351444534	0.0242243656564023	0.0210749817884755	IL4R/BCL6/IL18R1/HLX/FCER1G/NLRP3/IL27	7
GO:2001057	GO:2001057	reactive nitrogen species metabolic process	7/346	70/15419	0.000961284351444534	0.0242243656564023	0.0210749817884755	EDN1/TSPO/TLR2/PTX3/SIRPA/AIF1/HBB	7
GO:0002696	GO:0002696	positive regulation of leukocyte activation	19/346	380/15419	0.000991450090168218	0.0248134152703744	0.0215874496921991	FGR/IL4R/SIRPB1/VNN1/BCL6/IL1A/IL1RL1/TNFSF14/HLX/XCL1/ADAM8/FCRL3/NLRP3/PTAFR/ITGAM/SIRPA/AIF1/IGHE/IGHV4-34	19
GO:0032689	GO:0032689	negative regulation of interferon-gamma production	5/346	35/15419	0.00103159661356469	0.0254692839592254	0.0221580495943482	PGLYRP1/IL1RL1/INHBA/XCL1/LGALS9C	5
GO:0045622	GO:0045622	regulation of T-helper cell differentiation	5/346	35/15419	0.00103159661356469	0.0254692839592254	0.0221580495943482	IL4R/BCL6/HLX/NLRP3/IL27	5
GO:0031348	GO:0031348	negative regulation of defense response	13/346	214/15419	0.00111675701344338	0.0271768198772307	0.0236435905940819	FGR/PGLYRP1/TNFRSF1B/IRAK3/HCK/MEFV/ARG1/NLRP12/ENPP3/NLRP3/KRT1/FPR2/SIRPA	13
GO:2000116	GO:2000116	regulation of cysteine-type endopeptidase activity	13/346	214/15419	0.00111675701344338	0.0271768198772307	0.0236435905940819	PLAUR/LTF/NLRC4/MEFV/TNFSF14/CDKN2D/NLRP12/GSN/NODAL/NLRP3/NKX3-1/BOK/NAIP	13
GO:0098742	GO:0098742	cell-cell adhesion via plasma-membrane adhesion molecules	14/346	241/15419	0.00112307055321889	0.0271768198772307	0.0236435905940819	IGSF9/PCDHB3/PCDHB5/PCDHB6/LRRC4/VSTM2L/IL1RN/CDH13/GRID2/JAML/ITGA5/ITGAM/NTNG2/PCDHA10	14
GO:0070555	GO:0070555	response to interleukin-1	9/346	115/15419	0.00113455483594066	0.0272023606964061	0.0236658108786755	EDN1/IRAK3/IL1RN/XCL1/XCL2/ADAMTS12/NKX3-1/CEBPB/SIRPA	9
GO:0032611	GO:0032611	interleukin-1 beta production	8/346	93/15419	0.00115170970424835	0.0272023606964061	0.0236658108786755	NLRC4/TLR8/MEFV/NLRP12/NLRP3/MNDA/SIRPA/LILRA2	8
GO:0032651	GO:0032651	regulation of interleukin-1 beta production	8/346	93/15419	0.00115170970424835	0.0272023606964061	0.0236658108786755	NLRC4/TLR8/MEFV/NLRP12/NLRP3/MNDA/SIRPA/LILRA2	8
GO:0080164	GO:0080164	regulation of nitric oxide metabolic process	6/346	53/15419	0.00115407575250634	0.0272023606964061	0.0236658108786755	EDN1/TSPO/PTX3/SIRPA/AIF1/HBB	6
GO:0002691	GO:0002691	regulation of cellular extravasation	5/346	36/15419	0.00117623781883748	0.0272023606964061	0.0236658108786755	ST3GAL4/ADAM8/PTAFR/FUT7/FUT4	5
GO:0002701	GO:0002701	negative regulation of production of molecular mediator of immune response	5/346	36/15419	0.00117623781883748	0.0272023606964061	0.0236658108786755	IRAK3/BCL6/ARG1/XCL1/FCRL3	5
GO:0140353	GO:0140353	lipid export from cell	5/346	36/15419	0.00117623781883748	0.0272023606964061	0.0236658108786755	GAL/EDN1/IL1A/INHBA/NKX3-1	5
GO:0002718	GO:0002718	regulation of cytokine production involved in immune response	8/346	94/15419	0.00123478410635491	0.0280874058425027	0.0244357922519972	TNFRSF1B/IRAK3/CLC/BCL6/IL18R1/ARG1/XCL1/NLRP3	8
GO:0032635	GO:0032635	interleukin-6 production	10/346	140/15419	0.00123756769037847	0.0280874058425027	0.0244357922519972	IRAK3/TLR8/IL1A/TLR2/NLRP12/PTAFR/CEBPB/SIRPA/AIF1/LILRA2	10
GO:0032675	GO:0032675	regulation of interleukin-6 production	10/346	140/15419	0.00123756769037847	0.0280874058425027	0.0244357922519972	IRAK3/TLR8/IL1A/TLR2/NLRP12/PTAFR/CEBPB/SIRPA/AIF1/LILRA2	10
GO:0008037	GO:0008037	cell recognition	12/346	191/15419	0.00128757141031068	0.0290418884770076	0.0252661836201316	FCN1/IGSF9/PCDHB6/VSTM2L/FCN3/CLGN/NCAM2/PTX3/NTM/ADAM32/IGHE/IGHV4-34	12
GO:0090023	GO:0090023	positive regulation of neutrophil chemotaxis	4/346	22/15419	0.00132364242577292	0.0293126631743894	0.025501755188735	DAPK2/EDN1/XCL1/C5AR1	4
GO:0098581	GO:0098581	detection of external biotic stimulus	4/346	22/15419	0.00132364242577292	0.0293126631743894	0.025501755188735	PGLYRP1/NLRC4/TLR2/NAIP	4
GO:1904996	GO:1904996	positive regulation of leukocyte adhesion to vascular endothelial cell	4/346	22/15419	0.00132364242577292	0.0293126631743894	0.025501755188735	ST3GAL4/PTAFR/FUT7/FUT4	4
GO:0002367	GO:0002367	cytokine production involved in immune response	8/346	96/15419	0.00141523414243651	0.0311522021473675	0.0271021376674588	TNFRSF1B/IRAK3/CLC/BCL6/IL18R1/ARG1/XCL1/NLRP3	8
GO:0030217	GO:0030217	T cell differentiation	14/346	248/15419	0.00147386733002968	0.0320566144281456	0.0278889682749978	IL4R/VNN1/BCL6/IL1A/IL18R1/HLX/ADAM8/FCER1G/NLRP3/PIK3CD/THEMIS/FUT7/ZFP36L1/IL27	14
GO:0051091	GO:0051091	positive regulation of DNA-binding transcription factor activity	14/346	248/15419	0.00147386733002968	0.0320566144281456	0.0278889682749978	LTF/EDN1/IRAK3/NLRC4/IL18R1/IL18RAP/BEX1/TLR2/ADAM8/NODAL/NLRP3/NKX3-1/WNT10B/HSPA1A	14
GO:0045619	GO:0045619	regulation of lymphocyte differentiation	11/346	169/15419	0.00152977501810595	0.0330757273145511	0.0287755873851134	PGLYRP1/IL4R/VNN1/BCL6/INHBA/HLX/ADAM8/FCRL3/NLRP3/ZFP36L1/IL27	11
GO:0043302	GO:0043302	positive regulation of leukocyte degranulation	4/346	23/15419	0.00157423632035637	0.0338368206740128	0.0294377318109984	FGR/IL4R/PTAFR/ITGAM	4
GO:0001867	GO:0001867	complement activation, lectin pathway	3/346	11/15419	0.00161663377072993	0.0345449111008607	0.0300537641588452	FCN1/FCN3/KRT1	3
GO:0032945	GO:0032945	negative regulation of mononuclear cell proliferation	7/346	77/15419	0.00168760873321688	0.0353035453415181	0.0307137691733312	GAL/ARG1/XCL1/MNDA/LGALS9C/CEBPB/LST1	7
GO:0043367	GO:0043367	CD4-positive, alpha-beta T cell differentiation	7/346	77/15419	0.00168760873321688	0.0353035453415181	0.0307137691733312	IL4R/BCL6/IL18R1/HLX/NLRP3/FUT7/IL27	7
GO:0050672	GO:0050672	negative regulation of lymphocyte proliferation	7/346	77/15419	0.00168760873321688	0.0353035453415181	0.0307137691733312	GAL/ARG1/XCL1/MNDA/LGALS9C/CEBPB/LST1	7
GO:0002820	GO:0002820	negative regulation of adaptive immune response	6/346	57/15419	0.00169253675621143	0.0353035453415181	0.0307137691733312	IL4R/BCL6/IL1RL1/ARG1/XCL1/ALOX15	6
GO:0042554	GO:0042554	superoxide anion generation	5/346	39/15419	0.00170044443900033	0.0353035453415181	0.0307137691733312	EDN1/NOX4/NCF2/ITGAM/FPR2	5
GO:2000401	GO:2000401	regulation of lymphocyte migration	6/346	58/15419	0.00185283688586068	0.0381004987672208	0.0331470936758583	TNFSF14/XCL1/XCL2/ADAM8/JAM2/AIF1	6
GO:0071624	GO:0071624	positive regulation of granulocyte chemotaxis	4/346	24/15419	0.0018560177286714	0.0381004987672208	0.0331470936758583	DAPK2/EDN1/XCL1/C5AR1	4
GO:0046596	GO:0046596	regulation of viral entry into host cell	5/346	40/15419	0.00190816903234794	0.0387358313566632	0.0336998273549169	FCN1/FCN3/GSN/PTX3/IFITM2	5
GO:0046636	GO:0046636	negative regulation of alpha-beta T cell activation	5/346	40/15419	0.00190816903234794	0.0387358313566632	0.0336998273549169	IL4R/BCL6/HLX/XCL1/LGALS9C	5
GO:0030335	GO:0030335	positive regulation of cell migration	22/346	498/15419	0.00201838611473383	0.040643258610036	0.0353592720313164	FGR/DAPK2/EDN1/IL1A/TNFSF14/SDCBP/CDH13/XCL1/XCL2/DOCK5/ADAM8/JAM2/ITGA5/CXCL16/SEMA6B/PTAFR/FPR2/PIK3CD/FUT7/FUT4/C5AR1/AIF1	22
GO:0032370	GO:0032370	positive regulation of lipid transport	6/346	59/15419	0.00202437686563397	0.040643258610036	0.0353592720313164	GAL/EDN1/IL1A/ACSL1/NKX3-1/ERFE	6
GO:0046631	GO:0046631	alpha-beta T cell activation	10/346	150/15419	0.00207373432041866	0.0408890057721231	0.0355730698677186	IL4R/ELF4/BCL6/IL18R1/HLX/XCL1/NLRP3/LGALS9C/FUT7/IL27	10
GO:0055072	GO:0055072	iron ion homeostasis	7/346	80/15419	0.00210566451586796	0.0408890057721231	0.0355730698677186	LTF/SLC11A1/STEAP4/ALAS2/STEAP1/EPB42/ERFE	7
GO:0002829	GO:0002829	negative regulation of type 2 immune response	3/346	12/15419	0.00211985747938331	0.0408890057721231	0.0355730698677186	BCL6/ARG1/HLX	3
GO:0035745	GO:0035745	T-helper 2 cell cytokine production	3/346	12/15419	0.00211985747938331	0.0408890057721231	0.0355730698677186	ARG1/XCL1/NLRP3	3
GO:0043312	GO:0043312	neutrophil degranulation	3/346	12/15419	0.00211985747938331	0.0408890057721231	0.0355730698677186	PRAM1/PTAFR/ITGAM	3
GO:2000551	GO:2000551	regulation of T-helper 2 cell cytokine production	3/346	12/15419	0.00211985747938331	0.0408890057721231	0.0355730698677186	ARG1/XCL1/NLRP3	3
GO:2000404	GO:2000404	regulation of T cell migration	5/346	41/15419	0.00213385647299655	0.0408890057721231	0.0355730698677186	TNFSF14/XCL1/XCL2/ADAM8/AIF1	5
GO:0050870	GO:0050870	positive regulation of T cell activation	12/346	203/15419	0.00215363237503188	0.0408890057721231	0.0355730698677186	IL4R/SIRPB1/VNN1/BCL6/IL1A/TNFSF14/HLX/XCL1/ADAM8/NLRP3/SIRPA/AIF1	12
GO:0002719	GO:0002719	negative regulation of cytokine production involved in immune response	4/346	25/15419	0.00217089959490746	0.0408890057721231	0.0355730698677186	IRAK3/BCL6/ARG1/XCL1	4
GO:0032753	GO:0032753	positive regulation of interleukin-4 production	4/346	25/15419	0.00217089959490746	0.0408890057721231	0.0355730698677186	EPX/FCER1G/NLRP3/CEBPB	4
GO:0051930	GO:0051930	regulation of sensory perception of pain	4/346	25/15419	0.00217089959490746	0.0408890057721231	0.0355730698677186	ACP3/EDN1/IL1A/PTAFR	4
GO:0051931	GO:0051931	regulation of sensory perception	4/346	25/15419	0.00217089959490746	0.0408890057721231	0.0355730698677186	ACP3/EDN1/IL1A/PTAFR	4
GO:0002456	GO:0002456	T cell mediated immunity	8/346	103/15419	0.00221745740864204	0.0415517403650155	0.0361496430450687	TNFRSF1B/CLC/IL18R1/ARG1/XCL1/CD1C/NLRP3/FUT7	8
GO:0002833	GO:0002833	positive regulation of response to biotic stimulus	10/346	152/15419	0.00228586621387865	0.0426150772730235	0.0370747366590415	FCN1/NLRC4/HCK/TLR8/ARG1/EMILIN1/ADAM8/MNDA/FPR2/LILRA2	10
GO:0002673	GO:0002673	regulation of acute inflammatory response	5/346	42/15419	0.00237839701326706	0.0436873235707093	0.0380075813624699	OSM/ALOX5AP/ADAM8/NLRP3/FUT7	5
GO:1903530	GO:1903530	regulation of secretion by cell	21/346	473/15419	0.00238871064471035	0.0436873235707093	0.0380075813624699	FGR/TNFRSF1B/RAB27B/GAL/IL4R/EDN1/OSM/IL1A/INHBA/ADGRE2/PRAM1/GLUL/TLR2/SDCBP/ADAM8/SCG5/NKX3-1/PTAFR/ITGAM/GPR27/HAP1	21
GO:0038034	GO:0038034	signal transduction in absence of ligand	6/346	61/15419	0.0024031614772065	0.0436873235707093	0.0380075813624699	ERBB3/IL1A/INHBA/BCL2A1/BOK/HSPA1A	6
GO:0042093	GO:0042093	T-helper cell differentiation	6/346	61/15419	0.0024031614772065	0.0436873235707093	0.0380075813624699	IL4R/BCL6/IL18R1/HLX/NLRP3/IL27	6
GO:0097192	GO:0097192	extrinsic apoptotic signaling pathway in absence of ligand	6/346	61/15419	0.0024031614772065	0.0436873235707093	0.0380075813624699	ERBB3/IL1A/INHBA/BCL2A1/BOK/HSPA1A	6
GO:0030098	GO:0030098	lymphocyte differentiation	17/346	350/15419	0.00244272130076671	0.0441866516485225	0.0384419923309821	PGLYRP1/IL4R/VNN1/BCL6/IL1A/IL18R1/INHBA/HLX/ADAM8/FCER1G/FCRL3/NLRP3/PIK3CD/THEMIS/FUT7/ZFP36L1/IL27	17
GO:0050921	GO:0050921	positive regulation of chemotaxis	9/346	129/15419	0.00251784672101091	0.0453212409781964	0.0394290749154937	DAPK2/EDN1/TNFSF14/CDH13/XCL1/XCL2/FPR2/C5AR1/AIF1	9
GO:0007200	GO:0007200	phospholipase C-activating G protein-coupled receptor signaling pathway	7/346	83/15419	0.00259959466763964	0.0463361898319769	0.0403120713544119	EDN1/GPR65/PTH1R/GPR27/FPR2/CXCR2/C5AR1	7
GO:0048525	GO:0048525	negative regulation of viral process	7/346	83/15419	0.00259959466763964	0.0463361898319769	0.0403120713544119	LTF/FCN1/APOBEC3A/FCN3/GSN/PTX3/IFITM2	7
GO:0009636	GO:0009636	response to toxic substance	12/346	208/15419	0.00263320789957903	0.0466491335115112	0.0405843295609034	IPCEF1/HBQ1/ARG1/EPX/ALOX5AP/TLR2/MT1X/HBA2/HBA1/HBM/HBD/HBB	12
GO:0001774	GO:0001774	microglial cell activation	5/346	43/15419	0.00264268490336147	0.0466491335115112	0.0405843295609034	TLR2/ITGAM/FPR2/C5AR1/AIF1	5
GO:0007567	GO:0007567	parturition	3/346	13/15419	0.00271028224322997	0.0467140156451052	0.0406407764377086	EDN1/NODAL/PTAFR	3
GO:0008228	GO:0008228	opsonization	3/346	13/15419	0.00271028224322997	0.0467140156451052	0.0406407764377086	FCN1/FCN3/PTX3	3
GO:0010820	GO:0010820	positive regulation of T cell chemotaxis	3/346	13/15419	0.00271028224322997	0.0467140156451052	0.0406407764377086	TNFSF14/XCL1/XCL2	3
GO:0010919	GO:0010919	regulation of inositol phosphate biosynthetic process	3/346	13/15419	0.00271028224322997	0.0467140156451052	0.0406407764377086	PLEK/PTH1R/PTAFR	3
GO:1902563	GO:1902563	regulation of neutrophil activation	3/346	13/15419	0.00271028224322997	0.0467140156451052	0.0406407764377086	PRAM1/PTAFR/ITGAM	3
GO:0002449	GO:0002449	lymphocyte mediated immunity	16/346	324/15419	0.00275390371121302	0.0471677810650341	0.0410355483007527	TNFRSF1B/IL4R/TLR8/CLC/BCL6/IL18R1/RNF19B/ARG1/XCL1/FCGR1A/CD1C/FCER1G/NLRP3/FUT7/IGHE/IGHV4-34	16
GO:0002700	GO:0002700	regulation of production of molecular mediator of immune response	10/346	156/15419	0.00276242614885531	0.0471677810650341	0.0410355483007527	TNFRSF1B/IL4R/IRAK3/CLC/BCL6/IL18R1/ARG1/XCL1/FCRL3/NLRP3	10
GO:0032612	GO:0032612	interleukin-1 production	8/346	107/15419	0.00281481383102287	0.0472670285074897	0.0411218926893726	NLRC4/TLR8/MEFV/NLRP12/NLRP3/MNDA/SIRPA/LILRA2	8
GO:0032652	GO:0032652	regulation of interleukin-1 production	8/346	107/15419	0.00281481383102287	0.0472670285074897	0.0411218926893726	NLRC4/TLR8/MEFV/NLRP12/NLRP3/MNDA/SIRPA/LILRA2	8
GO:0002294	GO:0002294	CD4-positive, alpha-beta T cell differentiation involved in immune response	6/346	63/15419	0.00283291714371654	0.0472670285074897	0.0411218926893726	IL4R/BCL6/IL18R1/HLX/NLRP3/IL27	6
GO:0006809	GO:0006809	nitric oxide biosynthetic process	6/346	63/15419	0.00283291714371654	0.0472670285074897	0.0411218926893726	EDN1/TSPO/PTX3/SIRPA/AIF1/HBB	6
GO:0150076	GO:0150076	neuroinflammatory response	6/346	63/15419	0.00283291714371654	0.0472670285074897	0.0411218926893726	TNFRSF1B/TLR2/ITGAM/FPR2/C5AR1/AIF1	6
GO:2000191	GO:2000191	regulation of fatty acid transport	4/346	27/15419	0.00290748921813654	0.0482907527412315	0.0420125236304898	EDN1/IL1A/ACSL1/ERFE	4
